# Chimeric Antigen Receptors Discriminate Between Tau and Distinct Amyloid-Beta Species

**DOI:** 10.1101/2025.02.05.636350

**Authors:** Cynthia J. Siebrand, Nicholas J. Bergo, Suckwon Lee, Julie K. Andersen, Chaska C. Walton

## Abstract

The lack of a definitive cure for Alzheimer’s disease (AD) is fueling the search for innovative therapeutic strategies. Having revolutionized cancer immunotherapy, immune cell engineering with chimeric antigen receptors (CAR) is being explored to target AD. Whether CARs can recognize distinct amyloid-β (Aβ) species and tau neurofibrillary tangles (NFTs)—hallmark pathologies of AD—remains unclear. To investigate this, we engineered CARs based on AD antibodies targeting tau (E2814), Aβ (Lecanemab and Aducanumab), and truncated pyroglutamate form of Aβ (Aβp3-42; Donanemab and Remternetug). To evaluate CAR function, we established the murine DO11.10 hybridoma T-cell line as a practical and scalable testing platform. Our findings demonstrate that CARs can detect and discriminate between tau preformed fibrils (PFFs), Aβ_1-42_, and Aβp3-42 aggregates. This highlights the potential of repurposing AD antibodies for CAR-based therapies to selectively target tau NFTs and distinct forms of Aβ senile plaques.
