## Supplementary Tables for "Chimeric Antigen Receptors Discriminate Between Tau and Distinct Amyloid-Beta Species"

### Sheet: Table 1
Table 1
a	Second Generation CAR Backbone
	Signal Sequence from human CD8α
	MALPVTALLLPLALLLHAARP
	Hinge from Mouse CD28
	IEFMYPPPYLDNERSNGTIIHIKEKHLCHTQSSPKL
	Transmembrane Domain from Mouse CD28
	FWALVVVAGVLFCYGLLVTVALCVIWT
	Costimulatory domain from Mouse CD28
	NSRRNRGGQSDYMNMTPRRPGLTRKPYQPYAPARDFAAYRP
	Signaling domain from mouse CD3ζ
	RAKFSRSAETAANLQDPNQLYNELNLGRREEYDVLEKKRARDPEMGGKQQRRRNPQE
	GVYNALQKDKMAEAYSEIGTKGERRRGKGHDGLYQGLSTATKDTYDALHMQTLAPR
b	E2814 scFv
	Variable Light Chain
	DIQMTQSPSSLSASVGDRVTITCRSSQSILHSNGNTYLEWYQQKPGKAPKLLISKV
	SNRFSGVPSRFSGSGSGTDFTLTISSLQPEDFATYYCFQGSHVPFTFGQGTKLEIK
	Linker
	GGGGSGGGGSGGGGS
	Variable Heavy Chain
	EVQLLESGGGLVQPGGSLRLSCAASGYTFTTYWITWVRQAPGKGLEWVSDIYPGSSISNY
	NEKFKSRFTISVDNSKNTLYLQMNSLRAEDTAVYYCAREDGYDAWFAYWGQGTLVTVSS
c	Lecanemab scFv
	Variable Light Chain
	DVVMTQSPLSLPVTPGAPASISCRSSQSIVHSNGNTYLEWYLQKPGQSPKLLIYKV
	SNRFSGVPDRFSGSGSGTDFTLRISRVEAEDVGIYYCFQGSHVPPTFGPGTKLEIK
	Linker
	GGGGSGGGGSGGGGS
	Variable Heavy Chain
	EVQLVESGGGLVQPGGSLRLSCSASGFTFSSFGMHWVRQAPGKGLEWVAYISSGSSTIYYGDT
	VKGRFTISRDNAKNSLFLQMSSLRAEDTAVYYCAREGGYYYGRSYYTMDYWGQGTTVTVSS
d	Aducanumab scFv
	Variable Light Chain
	DIQMTQSPSSLSASVGDRVTITCRASQSISSYLNWYQQKPGKAPKLLIYAASS
	LQSGVPSRFSGSGSGTDFTLTISSLQPEDFATYYCQQSYSTPLTFGGGTKVEIKR
	Linker
	GGGGSGGGGSGGGGS
	Variable Heavy Chain
	QVQLVESGGGVVQPGRSLRLSCAASGFAFSSYGMHWVRQAPGKGLEWVAVIWFDGTKKYY
	TDSVKGRFTISRDNSKNTLYLQMNTLRAEDTAVYYCARDRGIGARRGPYYMDVWGKGTTVTVSS
e	Donanemab scFv
	Variable Light Chain
	DIVMTQTPLSLSVTPGQPASISCKSSQSLLYSRGKTYLNWLLQKPGQSPQLLIYAV
	SKLDSGVPDRFSGSGSGTDFTLKISRVEAEDVGVYYCVQGTHYPFTFGQGTKLEIK
	Linker
	GGGGSGGGGSGGGGS
	Variable Heavy Chain
	QVQLVQSGAEVKKPGSSVKVSCKASGYDFTRYYINWVRQAPGQGLEWMGWINPGSG
	NTKYNEKFKGRVTITADESTSTAYMELSSLRSEDTAVYYCAREGITVYWGQGTTVTVSS
f	Remternetug scFv
	Variable Light Chain
	DIQMTQSPSTLSASVGDRVTITCRASQSLGNWLAWYQQKPGKAPKLLIYQAST
	LESGVPSRFSGSGSGTEFTLTISSLQPDDFATYYCQHYKGSFWTFGQGTKVEIK
	Linker
	GGGGSGGGGSGGGGS
	Variable Heavy Chain
	EVQLLESGGGLVQPGGSLRLSCAASGFTFSSYPMSWVRQAPGKGLEWVSAISGSGGSTYY
	ADSVKGRFTISRDNSKNTLYLQMNSLRAEDTAVYYCAREGGSGSYYNGFDYWGQGTLVTVSS

### Sheet: Table 2
Table 2a
Group =	Untransduced
Independent Variables =	tau PFFs
Dependent Variable =	Live Cell Count
Outliers =	1 high true value outlier at 100nM	Substitution: Closest Rank +/- 1% of range
	1 low true value outlier at 200 nM
Shapiro-Wilk p ≥	0.203
Levene's Test p =	0.626
One-Way ANOVA =	F(7, 16) = 3.0833, p = 0.0293, η² = 0.5747
Dunnett Multiple Comparisons	Adjusted P-value	Mean Differences	95% CI
0 nM vs 3.125 nM	0.4206	-1120	-3071.4919 to 831.4919
0 nM vs 6.25 nM	0.5341	-997	-2948.4919 to 954.4919
0 nM vs 12.5 nM	0.7263	-804.667	-2756.1586 to 1146.8253
0 nM vs 25 nM	0.5532	-977.333	-2928.8253 to 974.1586
0 nM vs 50 nM	0.7669	-762.667	-2714.1586 to 1188.8253
0 nM vs 100 nM	0.8742	-637.937	-2589.4286 to 1313.5553
0 nM vs 200 nM	0.2353	1377.6	-573.8886 to 3329.0953
Table 2b
Group =	E2814-CAR
Independent Variables =	tau PFFs
Dependent Variable =	Mean Rank Live Cell Count
Outliers =	Does not Apply
Shapiro-Wilk p ≥	0.01715
Levene's Test p =	Does not Apply
Kruskal Wallis =	x2(7) = 17.1200, p = 0.0166
Dunn's multiple comparisons	Adjusted P-value	Mean Rank Difference
0 nM vs 3.125 nM	0.0554	-15.3333
0 nM vs 6.25 nM	0.5144	-10.3333
0 nM vs 12.5 nM	>0.9999	-8.3333
0 nM vs 25 nM	0.1704	-13
0 nM vs 50 nM	0.3972	-11
0 nM vs 100 nM	>0.9999	-5
0 nM vs 200 nM	>0.9999	3
Table 2c
Group =	Lec-CAR
Independent Variables =	tau PFFs
Dependent Variable =	Mean Rank Live Cell Count
Outliers =	Does not Apply
Shapiro-Wilk p ≥	0.02422
Levene's Test p =	Does not Apply
Kruskal Wallis =	x2(7) = 14.1200, p = 0.0491
Dunn's multiple comparisons	Adjusted P-value	Mean Rank Difference
0 nM vs 3.125 nM	0.1704	-13
0 nM vs 6.25 nM	0.3972	-11
0 nM vs 12.5 nM	0.9333	-8.6667
0 nM vs 25 nM	0.3032	-11.6667
0 nM vs 50 nM	0.5829	-10
0 nM vs 100 nM	0.9333	-8.6667
0 nM vs 200 nM	>0.9999	3

### Sheet: Table 3
Table 3a
Group =	Untransduced
Independent Variables =	tau PFFs
Dependent Variable =	Percent CD69 Positive
Outliers =	no
Shapiro-Wilk p ≥	0.124
Levene's Test p =	0.255
one-way ANOVA =	F(7, 16) = 2.7528, p = 0.0442, η² = 0.5464
Tukey's Multiple Comparisons	Adjusted P-value	Mean Differences	95% CI
0 nM vs 3.125 nM	0.7319	0.9267	-1.0513 to 2.9046
0 nM vs 6.25 nM	0.8523	0.79	-1.1880 to 2.7680
0 nM vs 12.5 nM	0.9993	0.3033	-1.6746 to 2.2813
0 nM vs 25 nM	0.9991	-0.07333	-2.0513 to 1.9046
0 nM vs 50 nM	0.9826	-0.51	-2.4880 to 1.4680
0 nM vs 100 nM	0.7607	-0.8967	-2.8746 to 1.0813
0 nM vs 200 nM	0.9067	-0.7091	-2.6880 to 1.2680
3.125 nM vs 6.25 nM	0.9991	-0.1367	-2.1146 to 1.8413
3.125 nM vs 12.5 nM	0.9497	-0.6233	-2.6013 to 1.3546
3.125 nM vs 25 nM	0.6581	-1	-2.9780 to 0.97710
3.125 nM vs 50 nM	0.2566	-1.4367	-3.4146 to 0.5413
3.125 nM vs 100 nM	0.0823	-1.8233	-3.8013 to 0.1546
3.125 nM vs 200 nM	0.146	-1.6367	-3.6146 to 0.3413
6.25 nM vs 12.5 nM	0.9866	-0.4867	-2.4646 to 1.4913
6.25 nM vs 25 nM	0.7913	-0.8633	-2.8413 to 1.1146
6.25 nM vs 50 nM	0.3621	-1.3	-3.2780 to 0.67710
6.25 nM vs 100 nM	0.1257	-1.6867	-3.6646 to 0.2913
6.25 nM vs 200 nM	0.2161	-1.5	-3.4780 to 0.47710
12.5 nM vs 25 nM	0.9971	-0.3767	-2.3546 to 1.6013
12.5 nM vs 50 nM	0.8331	-0.8133	-2.7913 to 1.1646
12.5 nM vs 100 nM	0.4538	-1.2	-3.1780 to 0.77710
12.5 nM vs 200 nM	0.6443	-1.0133	-2.9913 to 0.9646
25 nM vs 50 nM	0.9928	-0.4367	-2.4146 to 1.5413
25 nM vs 100 nM	0.8258	-0.8233	-2.8013 to 1.1546
25 nM vs 200 nM	0.9442	-0.6367	-2.6146 to 1.3413
50 nM vs 100 nM	0.9966	-0.3867	-2.3646 to 1.5913
50 nM vs 200 nM	0.9991	-0.1991	-2.1780 to 1.7780
100 nM vs 200 nM	0.9991	0.1867	-1.7913 to 2.1646
Table 3b
Group =	E2814-CAR
Independent Variables =	tau PFFs
Dependent Variable =	Percent CD69 Positive
Outliers =	One high true value outlier at 200 nM	Substitution: Closest Rank +/- 1% of range
Shapiro-Wilk p ≥	0.3714
Levene's Test p =	0.761
one-way ANOVA =	F(7, 16) = 127.2703, p < 0.0001, η² = 0.9824
Tukey's Multiple Comparisons	Adjusted P-value	Mean Differences	95% CI
0 nM vs 3.125 nM	0.0002485	4.6867	2.0872 to 7.2861
0 nM vs 6.25 nM	0.002016	3.8467	1.2472 to 6.4461
0 nM vs 12.5 nM	0.1411	2.1633	-0.4361 to 4.7628
0 nM vs 25 nM	0.7178	1.2367	-1.3628 to 3.8361
0 nM vs 50 nM	0.0499	-2.6	-5.1995 to -0.0005483
0 nM vs 100 nM	<0.0001	-6.43	-9.0295 to -3.8305
0 nM vs 200 nM	<0.0001	-13.16	-15.7595 to -10.5605
3.125 nM vs 6.25 nM	0.9431	-0.8391	-3.4395 to 1.7595
3.125 nM vs 12.5 nM	0.06039	-2.5233	-5.1228 to 0.07612
3.125 nM vs 25 nM	0.005611	-3.45	-6.0495 to -0.8505
3.125 nM vs 50 nM	<0.0001	-7.2867	-9.8861 to -4.6872
3.125 nM vs 100 nM	<0.0001	-11.1167	-13.7161 to -8.5172
3.125 nM vs 200 nM	<0.0001	-17.8467	-20.4461 to -15.2472
6.25 nM vs 12.5 nM	0.3787	-1.6833	-4.2828 to 0.9161
6.25 nM vs 25 nM	0.0487	-2.61	-5.2095 to -0.01055
6.25 nM vs 50 nM	<0.0001	-6.4467	-9.0461 to -3.8472
6.25 nM vs 100 nM	<0.0001	-10.2767	-12.8761 to -7.6772
6.25 nM vs 200 nM	<0.0001	-17.0067	-19.6061 to -14.4072
12.5 nM vs 25 nM	0.9096	-0.9267	-3.5261 to 1.6728
12.5 nM vs 50 nM	0.0002066	-4.7633	-7.3628 to -2.1639
12.5 nM vs 100 nM	<0.0001	-8.5933	-11.1928 to -5.9939
12.5 nM vs 200 nM	<0.0001	-15.3233	-17.9228 to -12.7239
25 nM vs 50 nM	0.002068	-3.8367	-6.4361 to -1.2372
25 nM vs 100 nM	<0.0001	-7.6667	-10.2661 to -5.0672
25 nM vs 200 nM	<0.0001	-14.3967	-16.9961 to -11.7972
50 nM vs 100 nM	0.0021	-3.83	-6.4295 to -1.2305
50 nM vs 200 nM	<0.0001	-10.56	-13.1595 to -7.9605
100 nM vs 200 nM	<0.0001	-6.73	-9.3295 to -4.1305
Table 3c
Group =	Lec-CAR
Independent Variables =	tau PFFs
Dependent Variable =	Percent CD69 Positive
Outliers =	no
Shapiro-Wilk p ≥	0.1198
Levene's Test p =	0.884
one-way ANOVA =	F(7, 16) = 2.5724, p = 0.0557, η² = 0.5295
Tukey's Multiple Comparisons	Adjusted P-value	Mean Differences	95% CI
0 nM vs 3.125 nM	0.0442	1.9233	0.03561 to 3.8111
0 nM vs 6.25 nM	0.1025	1.6733	-0.2144 to 3.5611
0 nM vs 12.5 nM	0.5433	1.06	-0.8277 to 2.9477
0 nM vs 25 nM	0.2192	1.4267	-0.4611 to 3.3144
0 nM vs 50 nM	0.8411	0.7667	-1.1211 to 2.6544
0 nM vs 100 nM	0.5148	1.0867	-0.8011 to 2.9744
0 nM vs 200 nM	0.1047	1.6667	-0.2211 to 3.5544
3.125 nM vs 6.25 nM	0.9997	-0.25	-2.1377 to 1.6377
3.125 nM vs 12.5 nM	0.7532	-0.8633	-2.7511 to 1.0244
3.125 nM vs 25 nM	0.9805	-0.4967	-2.3844 to 1.3911
3.125 nM vs 50 nM	0.4423	-1.1567	-3.0444 to 0.7311
3.125 nM vs 100 nM	0.7793	-0.8367	-2.7244 to 1.0511
3.125 nM vs 200 nM	0.9997	-0.2567	-2.1444 to 1.6311
6.25 nM vs 12.5 nM	0.9416	-0.6133	-2.5011 to 1.2744
6.25 nM vs 25 nM	0.9997	-0.2467	-2.1344 to 1.6411
6.25 nM vs 50 nM	0.7089	-0.9067	-2.7944 to 0.9811
6.25 nM vs 100 nM	0.9531	-0.5867	-2.4744 to 1.3011
6.25 nM vs 200 nM	1	-0.006667	-1.8944 to 1.8811
12.5 nM vs 25 nM	0.9967	0.3667	-1.5211 to 2.2544
12.5 nM vs 50 nM	0.9992	-0.2933	-2.1811 to 1.5944
12.5 nM vs 100 nM	0.9991	0.02667	-1.8611 to 1.9144
12.5 nM vs 200 nM	0.9446	0.6067	-1.2811 to 2.4944
25 nM vs 50 nM	0.9173	-0.66	-2.5477 to 1.2277
25 nM vs 100 nM	0.9979	-0.34	-2.2277 to 1.5477
25 nM vs 200 nM	0.9998	0.24	-1.6477 to 2.1277
50 nM vs 100 nM	0.9986	0.32	-1.5677 to 2.2077
50 nM vs 200 nM	0.7158	0.9	-0.9877 to 2.7877
100 nM vs 200 nM	0.9557	0.58	-1.3077 to 2.4677

### Sheet: Table 4
Table 4
Group =	E2814-CAR
Independent Variables =	tau PFFs
Dependent Variable =	Log10 IL-2 pg/mL
Outliers =	no
Shapiro-Wilk p ≥	0.1182
Levene's Test p =	0.109
Independent t test (two-tails) =	t(4) = -4.4716, p = 0.0111
Differences of Means	Adjusted P-value	Mean Differences ± SEM	95% CI (A-B)
0 nM(A) - 200 nM(B)	0.0111	0.4315 ± 0.09649	-0.6994 to -0.1636

### Sheet: Table 5
Table 5a
Group =	Untransduced
Independent Variables =	Aβ(1-42)
Dependent Variable =	Mean Rank Live Cell Count
Outliers =	Does not Apply
Shapiro-Wilk p ≥	0.0159
Levene's Test p =	Does not Apply
Kruskal Wallis =	x2(6) = 18.3377, p = 0.0054
Dunn's multiple comparisons	Adjusted P-value	Mean Rank Difference
0 μM vs 0.1 μM	>0.9999	-7
0 μM vs 1 μM	>0.9999	-4.3333
0 μM vs 5 μM	>0.9999	1
0 μM vs 10 μM	>0.9999	3.6667
0 μM vs 15 μM	0.7812	7.6667
0 μM vs 20 μM	0.2115	10.6667
Table 5b
Group =	Untransduced
Independent Variables =	Aβ(1-42) without 15 μM
Dependent Variable =	Live Cell Count
Outliers =	3 high true value outliers 20 μM	No substitution
Shapiro-Wilk p ≥	0.08234
Levene's Test p =	0.021
Robust Test of Equality of Means =	F(5, 5.1765) = 351.3600, p < 0.0001
Games Howell Multiple Comparisons	Adjusted P-value	Mean Differences	95% CI
0 μM vs 0.1 μM	0.634	-7244	-42412.3362 to 27924.3362
0 μM vs 1 μM	0.736	-6110	-40352.7994 to 28132.7994
0 μM vs 5 μM	0.996	1862.33	-30015.4464 to 33740.1131
0 μM vs 10 μM	0.664	7690	-19229.6351 to 34609.6351
0 μM vs 20 μM	0.007	68318.3	37867.0242 to 98769.6425
Table 5c
Group =	E2814-CAR
Independent Variables =	Aβ(1-42)
Dependent Variable =	Live Cell Count
Outliers =	No
Shapiro-Wilk p ≥	0.08575
Levene's Test p =	0.006
Robust Test of Equality of Means =	F(6, 6.0292) = 1094.1400, p < 0.0001
Games Howell Multiple Comparisons	Adjusted P-value	Mean Differences	95% CI
0 μM vs 0.1 μM	0.016	-50190.7	-83878.0228 to -16503.3105
0 μM vs 1 μM	0.03	-55046.7	-97888.8404 to -12204.4929
0 μM vs 5 μM	0.031	-44715	-81304.8058 to -8125.1942
0 μM vs 10 μM	0.146	-22571	-58164.4164 to 13022.4164
0 μM vs 15 μM	0.688	8383.67	-33223.3902 to 49990.7235
0 μM vs 20 μM	0.161	23228.7	-19580.1222 to 66037.4555
Table 5d
Group =	Lec-CAR
Independent Variables =	Aβ(1-42)
Dependent Variable =	Live Cell Count
Outliers =	No
Shapiro-Wilk p ≥	0.062
Levene's Test p =	0.037
Robust Test of Equality of Means =	F(6, 5.7061) = 4636.5500, p < 0.0001
Games Howell Multiple Comparisons	Adjusted P-value	Mean Differences	95% CI
0 μM vs 0.1 μM	0.012	-33074.7	-48751.8122 to -17397.5212
0 μM vs 1 μM	0.01	-32749	-47639.6926 to -17858.3074
0 μM vs 5 μM	0.013	-22246.7	-35224.3947 to -9268.9386
0 μM vs 10 μM	0.798	3460.67	-9154.3288 to 16075.6621
0 μM vs 15 μM	0.005	38007	24163.8886 to 51850.1114
0 μM vs 20 μM	0.003	52053.7	37910.8577 to 66196.4757
Table 5e
Group =	Adu-CAR
Independent Variables =	Aβ(1-42)
Dependent Variable =	Live Cell Count
Outliers =	No
Shapiro-Wilk p ≥	0.118
Levene's Test p =	0.01
Robust Test of Equality of Means =	F(6, 6.0781) = 5039.7700, p < 0.0001
Games Howell Multiple Comparisons	Adjusted P-value	Mean Differences	95% CI
0 μM vs 0.1 μM	0.238	-14854.7	-49434.8847 to 19725.5514
0 μM vs 1 μM	0.248	-14495	-49100.7456 to 20110.7456
0 μM vs 5 μM	0.911	-4243	-35422.2969 to 26936.2969
0 μM vs 10 μM	0.06	29500	-2620.7125 to 61620.7125
0 μM vs 15 μM	0.018	54090.7	20991.1243 to 87190.2091
0 μM vs 20 μM	0.014	67021	32474.8663 to 101567.1337

### Sheet: Table 6
Table 6a
Group =	Untransduced
Independent Variables =	Aβ(1-42)
Dependent Variable =	Percent CD69 Positive
Outliers =	No
Shapiro-Wilk p ≥	0.2619
Levene's Test p =	0.004
Robust Test of Equality of Means =	F(5,5.4992) = 22.8000, p < 0.0013
Games-Howell Multiple Comparisons	Adjusted P-value	Mean Differences	95% CI
0 μM vs 0.1 μM	0.005	9.5833	4.9129 to 14.2537
0 μM vs 1 μM	0.006	9.35	4.6759 to 14.0241
0 μM vs 5 μM	0.009	8.4233	3.6728 to 13.1739
0 μM vs 10 μM	0.144	4.0667	-1.7269 to 9.8602
0 μM vs 15 μM	0.691	-4.5667	-26.3571 to 17.2237
0.1 μM vs 1 μM	0.999	-0.2333	-3.5385 to 3.0719
0.1 μM vs 5 μM	0.563	-1.16	-4.3057 to 1.9857
0.1 μM vs 10 μM	0.06	-5.5167	-11.4043 to 0.37010
0.1 μM vs 15 μM	0.13	-14.15	-37.1671 to 8.8671
1 μM vs 5 μM	0.721	-0.9267	-4.0465 to 2.1932
1 μM vs 10 μM	0.067	-5.2833	-11.1848 to 0.6182
1 μM vs 15 μM	0.134	-13.9167	-36.9579 to 9.1246
5 μM vs 10 μM	0.114	-4.3567	-10.4337 to 1.7203
5 μM vs 15 μM	0.154	-12.99	-36.2719 to 10.2919
10 μM vs 15 μM	0.305	-8.6333	-29.5740 to 12.3073
Table 6b
Group =	E2814-CAR
Independent Variables =	Aβ(1-42)
Dependent Variable =	Percent CD69 Positive
Outliers =	Does not Apply
Shapiro-Wilk p ≥	0.0291
Levene's Test p =	Does not Apply
Kruskal Wallis =	x2(5) = 15.4795, p = 0.0085
Dunn's multiple comparisons	Adjusted P-value	Mean Rank Difference
0 μM vs 0.1 μM	0.216	10.6667
0 μM vs 1 μM	0.08858	12
0 μM vs 5 μM	1	7.3333
0 μM vs 10 μM	1	4
0 μM vs 15 μM	1	-1
0.1 μM vs 1 μM	1	1.3333
0.1 μM vs 5 μM	1	-3.3333
0.1 μM vs 10 μM	1	-6.6667
0.1 μM vs 15 μM	0.1116	-11.6667
1 μM vs 5 μM	1	-4.6667
1 μM vs 10 μM	0.9969	-8
1 μM vs 15 μM	0.04281	-13
5 μM vs 10 μM	1	-3.3333
5 μM vs 15 μM	0.8385	-8.3333
10 μM vs 15 μM	1	-5
Table 6c
Group =	Lec-CAR
Independent Variables =	Aβ(1-42)
Dependent Variable =	Percent CD69 Positive
Outliers =	No
Shapiro-Wilk p ≥	0.2324
Levene's Test p =	0.464
one-way ANOVA =	F(5,12) = 278.3576, p < 0.0001, η² = 0.9915
Tukey's Multiple Comparisons	Adjusted P-value	Mean Differences	95% CI
0 μM vs 0.1 μM	<0.0001	12.5733	10.3641 to 14.7825
0 μM vs 1 μM	<0.0001	12.5367	10.3275 to 14.7459
0 μM vs 5 μM	<0.0001	8.6767	6.4675 to 10.8859
0 μM vs 10 μM	0.03314	2.37	0.1608 to 4.5792
0 μM vs 15 μM	<0.0001	-6.8967	-9.1059 to -4.6875
0.1 μM vs 1 μM	0.9991	-0.03667	-2.2459 to 2.1725
0.1 μM vs 5 μM	0.0007633	-3.8967	-6.1059 to -1.6875
0.1 μM vs 10 μM	<0.0001	-10.2033	-12.4125 to -7.9941
0.1 μM vs 15 μM	<0.0001	-19.47	-21.6792 to -17.2608
1 μM vs 5 μM	0.0008304	-3.86	-6.0692 to -1.6508
1 μM vs 10 μM	<0.0001	-10.1667	-12.3759 to -7.9575
1 μM vs 15 μM	<0.0001	-19.4333	-21.6425 to -17.2241
5 μM vs 10 μM	<0.0001	-6.3067	-8.5159 to -4.0975
5 μM vs 15 μM	<0.0001	-15.5733	-17.7825 to -13.3641
10 μM vs 15 μM	<0.0001	-9.2667	-11.4759 to -7.0575
Table 6d
Group =	Adu-CAR
Independent Variables =	Aβ(1-42)
Dependent Variable =	Percent CD69 Positive
Outliers =	No
Shapiro-Wilk p ≥	0.1391
Levene's Test p =	0.682
one-way ANOVA =	F(5,12) = 310.1872, p < 0.0001, η² = 0.9923
Tukey's Multiple Comparisons	Adjusted P-value	Mean Differences	95% CI
0 μM vs 0.1 μM	<0.0001	12.8567	7.3937 to 18.3196
0 μM vs 1 μM	<0.0001	11.39	5.9270 to 16.8530
0 μM vs 5 μM	<0.0001	-22.4833	-27.9463 to -17.0204
0 μM vs 10 μM	<0.0001	-26.8467	-32.3096 to -21.3837
0 μM vs 15 μM	<0.0001	-33.07	-38.5330 to -27.6070
0.1 μM vs 1 μM	0.9387	-1.4667	-6.9296 to 3.9963
0.1 μM vs 5 μM	<0.0001	-35.34	-40.8030 to -29.8770
0.1 μM vs 10 μM	<0.0001	-39.7033	-45.1663 to -34.2404
0.1 μM vs 15 μM	<0.0001	-45.9267	-51.3896 to -40.4637
1 μM vs 5 μM	<0.0001	-33.8733	-39.3363 to -28.4104
1 μM vs 10 μM	<0.0001	-38.2367	-43.6996 to -32.7737
1 μM vs 15 μM	<0.0001	-44.46	-49.9230 to -38.9970
5 μM vs 10 μM	0.1502	-4.3633	-9.8263 to 1.0996
5 μM vs 15 μM	0.0003	-10.5867	-16.0496 to -5.1237
10 μM vs 15 μM	0.0227	-6.2233	-11.6863 to -0.7604

### Sheet: Table 7
Table 7a
Group =	E2814-CAR
Independent Variables =	Aβ(1-42)
Dependent Variable =	Log10 IL-2 pg/mL
Outliers =	no
Shapiro-Wilk p ≥	0.1985
Levene's Test p =	0.024
Robust Test of Equality of Means =	F(4,4.4205) = 3645.6600, p < 0.0001
Games Howell Multiple Comparisons	Adjusted P-value	Mean Differences	95% CI
0 μM vs 5 μM	0.004	0.3077	0.2161 to 0.3993
0 μM vs 10 μM	0.128	-0.1621	-0.4116 to 0.08748
0 μM vs 15 μM	0.003	-0.2907	-0.3737 to -0.2076
0 μM vs 20 μM	0.003	-0.1699	-0.2414 to -0.09842
5 μM vs 10 μM	0.019	-0.4698	-0.7579 to -0.1816
5 μM vs 15 μM	<0.0001	-0.5984	-0.6218 to -0.5749
5 μM vs 20 μM	<0.0001	-0.4776	-0.5416 to -0.4136
10 μM vs 15 μM	0.217	-0.1286	-0.4127 to 0.1555
10 μM vs 20 μM	0.999	-0.007835	-0.27210 to 0.2573
15 μM vs 20 μM	0.007	0.1208	0.06525 to 0.1763
Table 7b
Group =	Lec-CAR
Independent Variables =	Aβ(1-42)
Dependent Variable =	Log10 IL-2 pg/mL
Outliers =	no
Shapiro-Wilk p ≥	0.2799
Levene's Test p =	0.129
one-way ANOVA =	F(4,10) = 55.0529, p < 0.0001, η² = 0.9566
Tukey's Multiple Comparisons	Adjusted P-value	Mean Differences	95% CI
0 μM vs 5 μM	0.0009	-0.2591	-0.4009 to -0.1173
0 μM vs 10 μM	<0.0001	-0.6036	-0.7455 to -0.4618
0 μM vs 15 μM	<0.0001	-0.4382	-0.5800 to -0.2964
0 μM vs 20 μM	0.0011	-0.2538	-0.3956 to -0.1119
5 μM vs 10 μM	<0.0001	-0.3445	-0.4864 to -0.2027
5 μM vs 15 μM	0.01319	-0.1791	-0.3209 to -0.03726
5 μM vs 20 μM	0.9999	0.005328	-0.1365 to 0.1472
10 μM vs 15 μM	0.0214	0.1654	0.02360 to 0.3073
10 μM vs 20 μM	<0.0001	0.3499	0.2080 to 0.4917
15 μM vs 20 μM	0.01094	0.1844	0.04258 to 0.3263
Table 7c
Group =	Adu-CAR
Independent Variables =	Aβ(1-42)
Dependent Variable =	Log10 IL-2 pg/mL
Outliers =	1 low true value outlier VEH	Substitution: Closest Rank +/- 1% of range
Shapiro-Wilk p ≥	0.274
Levene's Test p =	0.255
one-way ANOVA =	F(4,10) = 263.8516, p < 0.0001, η² = 0.9906
Tukey's Multiple Comparisons	Adjusted P-value	Mean Differences	95% CI
0 μM vs 5 μM	<0.0001	-0.6586	-0.7425 to -0.5746
0 μM vs 10 μM	<0.0001	-0.7406	-0.8246 to -0.6566
0 μM vs 15 μM	<0.0001	-0.5783	-0.6623 to -0.4944
0 μM vs 20 μM	<0.0001	-0.4186	-0.5026 to -0.3346
5 μM vs 10 μM	0.0563	-0.08204	-0.1660 to 0.001945
5 μM vs 15 μM	0.0629	0.08021	-0.003769 to 0.1642
5 μM vs 20 μM	<0.0001	0.2391	0.15510 to 0.32310
10 μM vs 15 μM	0.0006	0.1623	0.07827 to 0.2462
10 μM vs 20 μM	<0.0001	0.322	0.2380 to 0.40510
15 μM vs 20 μM	0.0007	0.1598	0.07578 to 0.2437
Table 7d
Group =	Adu-CAR
Independent Variables =	Aβ(5-20 μM) x CAR (E2814, Lec, Adu-CARs)
Dependent Variable =	Square Root (QRT) VEH-normalized IL-2 pg/mL
Outliers =	no
Shapiro-Wilk p ≥	0.043 (E2814-CAR 5 μM)
Q-Q Plot =	Normal/Near Normal
Levene's Test p =	Original = 0.18; SQRT transformed = 0.074
2-way ANOVA (interaction) =	F(6,24) = 18.3852, p < 0.0001, partial η² = 0.8213
Simple Main Effects CAR Constructs
5 μM	F(2,24) = 145.859, p < 0.001, η² = 0.924
10 μM	F(2,24) = 97.121, p < 0.001, η² = 0.890
15 μM	F(2,24) = 22.031, p < 0.001, η² = 0.647
20 μM	F(2,24) = 12.672, p < 0.001, η² = 0.514
Bonferroni Multiple Comparisons			Adjusted P-value	Mean Differences	95% CI
5 μM	E2814-CAR	Adu-CAR	<0.0001	-1.449	-1.668	-1.23
		Lec-CAR	<0.0001	-0.648	-0.867	-0.43
	Adu-CAR	E2814-CAR	<0.0001	1.449	1.23	1.668
		Lec-CAR	<0.0001	0.801	0.582	1.019
	Lec-CAR	E2814-CAR	<0.0001	0.648	0.43	0.867
		Adu-CAR	<0.0001	-0.801	-1.019	-0.582
10 μM	E2814-CAR	Adu-CAR	<0.0001	-1.156	-1.375	-0.937
		Lec-CAR	<0.0001	-0.801	-1.02	-0.582
	Adu-CAR	E2814-CAR	<0.0001	1.156	0.937	1.375
		Lec-CAR	0.001	0.355	0.137	0.574
	Lec-CAR	E2814-CAR	<0.0001	0.801	0.582	1.02
		Adu-CAR	0.001	-0.355	-0.574	-0.137
15 μM	E2814-CAR	Adu-CAR	<0.0001	-0.564	-0.782	-0.345
		Lec-CAR	0.0169	-0.258	-0.477	-0.04
	Adu-CAR	E2814-CAR	<0.0001	0.564	0.345	0.782
		Lec-CAR	0.0044	0.305	0.086	0.524
	Lec-CAR	E2814-CAR	0.0169	0.258	0.04	0.477
		Adu-CAR	0.0044	-0.305	-0.524	-0.086
20 μM	E2814-CAR	Adu-CAR	0.0002	-0.417	-0.636	-0.198
		Lec-CAR	0.4594	-0.125	-0.344	0.093
	Adu-CAR	E2814-CAR	0.0002	0.417	0.198	0.636
		Lec-CAR	0.0066	0.292	0.073	0.51
	Lec-CAR	E2814-CAR	0.4594	0.125	-0.093	0.344
		Adu-CAR	0.0066	-0.292	-0.51	-0.073

### Sheet: Table 8
					Table 8a
					Group =	E2814-CAR
					Independent Variables =	Aβp3-42
					Dependent Variable =	Log10 IL-2 pg/mL
					Outliers =	no
					Shapiro-Wilk p ≥	0.198
					Levene's Test p =	0.082
					one-way ANOVA =	F(2,6) = 16.5955, p = 0.0036, η² = 0.8469
					Tukey's Multiple Comparisons	Adjusted P-value	Mean Differences	95% CI
					0 μM vs Aβp3-42 1 μM	0.1945	-1.3351	-3.3900 to 0.7198
					0 μM vs Aβp3-42 20 μM	0.02395	2.4675	0.4126 to 4.5224
					Aβp3-42 1 μM vs Aβp3-42 20 μM	0.0031	3.8026	1.7477 to 5.8575
					Table 8b
					Group =	Rem-CAR
					Independent Variables =	Aβp3-42
					Dependent Variable =	Log10 IL-2 pg/mL
					Outliers =	no
					Shapiro-Wilk p ≥	0.0895
					Levene's Test p =	0.206
					one-way ANOVA =	F(2,6) = 49.3965, p = 0.0002, η² = 0.9427
					Tukey's Multiple Comparisons	Adjusted P-value	Mean Differences	95% CI
					0 μM vs Aβp3-42 1 μM	0.0002089	-14.4891	-19.2441 to -9.7341
					0 μM vs Aβp3-42 20 μM	0.0006628	-11.7721	-16.5271 to -7.0171
					Aβp3-42 1 μM vs Aβp3-42 20 μM	0.2625	2.717	-2.0380 to 7.4720
					Table 8c
					Group =	Lec-CAR
					Independent Variables =	Aβp3-42
					Dependent Variable =	Log10 IL-2 pg/mL
					Outliers =	no
					Shapiro-Wilk p ≥	0.141
					Levene's Test p =	0.584
					one-way ANOVA =	F(2,6) = 0.2018, p = 0.8226, η² = 0.0630
					Tukey's Multiple Comparisons	Adjusted P-value	Mean Differences	95% CI
					0 μM vs Aβp3-42 1 μM	0.9999	0.004539	-1.0873 to 1.0963
					0 μM vs Aβp3-42 20 μM	0.8534	-0.1935	-1.2853 to 0.8983
					Aβp3-42 1 μM vs Aβp3-42 20 μM	0.8471	-0.1971	-1.2898 to 0.8938
